# Unanticipated interacting features of human gut-associated lymphoid tissues link microbiota, intestinal immunity and autoimmunity

**DOI:** 10.1101/2023.08.29.555265

**Authors:** Lucia Montorsi, Michael J. Pitcher, Yuan Zhao, Alicia Demonti, Thomas J. Tull, Chiara Dionisi, Pawan Dhami, Richard J. Ellis, Cynthia Bishop, Jeremy Sanderson, Sahil Jain, David D’Cruz, Deena Gibbons, Thomas H Winkler, Mats Bemark, Francesca D. Ciccarelli, Jo Spencer

**Author notes:** These authors contributed equally to this work (Lucia Montorsi, Michael J. Pitcher). Corresponding author Department of Immunobiology Guy’s Hospital, Borough Wing St Thomas’ St London SE1 9RT, UK.

## Abstract

Gut-associated lymphoid tissue (GALT) is organised lymphoid tissue that is chronically activated by the intestinal microbiota. It generates the IgA response that is critical for intestinal homeostasis. By iterative application of multiplexed technologies, we identify enrichment of double-negative 2 (DN2:CD27^-^IgD^-^CD21^lo^CD11c^hi^) B cells in GALT, where they comprise the majority of intraepithelial and subepithelial B cells. We show that DN2 B cells in GALT interact with DC in the sub-epithelial dome that express *DNASE1L3* and microbicides. Unlike in mice, *DNASE1L3* in humans does not associate with apoptotic debris, but is located between sampled bacteria and host tissue where it is co-expressed with *C1Q*, consistent with management of bacterial debris. Thus we demonstrate that DN2 B cells that are otherwise associated with lupus nephritis, and DNASE1L3 and C1q that are lupus autoantigens, are microbiota-associated, interacting components of normal intestinal immunity.
