## Supplementary Table 1 for "Unanticipated interacting features of human gut-associated lymphoid tissues link microbiota, intestinal immunity and autoimmunity"

### Sheet: cytof_panel
Target	Metal	Clone	Supplier
BCMA	174Yb	19F2	Biolegend
CCR10 (GPR-2)	166Er	314305	R&D Systems
CD10	158Gd	HI10a	Fluidigm
CD138	150Nd	DL-101	Fluidigm
CD180	176Yb	MHR73-11	Biolegend
CD19	165Ho	HIB19	Fluidigm
CD196 (CCR6)	141Pr	11A9	Fluidigm
CD197 (CCR7)	175Lu	G043H7	Biolegend
CD20	147Sm	2H7	Fluidigm
CD21	152Sm	BL13	Fluidigm
CD22	159Tb	HIB22	Fluidigm
CD23	164Dy	EBVCS-5	Fluidigm
CD24	169Tm	ML5	Fluidigm
CD268 (BAFF-R)	155Gd	11C1	Fluidigm
CD27	167Er	O323	Fluidigm
CD29 (intergrin b1)	156Gd	TS2/16	Fluidigm
CD38	154Sm	HIT2	Biolegend
CD40	142Nd	5C3	Fluidigm
CD45	89Y	HI30	Fluidigm
CD45RB	145Nd	MEM-55	Fluidigm
CD49d (a4)	151Eu	9F10	Biolegend
CD5	143Nd	UCHT2	Fluidigm
CD62L (L-selectin)	153Eu	DREG-56	Fluidigm
CD69	144Nd	FN50	Fluidigm
CD80 (B7-1)	161Dy	2D10.4	Fluidigm
FcRL4	170Er	413D12	Biolegend
HLA-DR	173Yb	L243	Fluidigm
IgA	148Nd	Polyclonal	Fluidigm
IgD	146Nd	IA6-2	Fluidigm
IgG	171Yb	Polyclonal	Fluidigm
IgM	172Yb	MHM-88	Fluidigm
Integrin b7	162Dy	FIB504	Fluidigm
RANKL	149Sm	MIH24	Biolegend
TACI	168Er	1A1	Biolegend
CD3	160Gd	UCHT1	Biolegend
CD14	160Gd	M5E2	Fluidigm
