## Supplementary Table 2 for "Unanticipated interacting features of human gut-associated lymphoid tissues link microbiota, intestinal immunity and autoimmunity"

### Sheet: IMC Panels 1-3
IMC PANEL 1
	Marker	Metal Tag	Cat number	Clone	Dilution
1	Lysozyme	141	860001	POLYCLONAL	200
2	CD11b	142	49420S	D6X1N	1000
3	VIMENTIN	143	3143027D	D21H3	500
4	FITC-TUNEL	144	3144006B	FIT-22	150
5	CD38	145	ab226034	EPR4106	100
6	BTLA	146	ab254287	EPR22224-271	100
7	CD163	147	3147021D	EDHu-1	300
8	CD5	148	NBP2-34583	C5/473 + CD5/54/F6	200
9	IgM	149	66484-1g	2D10B10	100
10	CD11c	150	ab216655	EP1347Y	400
11	CD31	151	3151025D	EPR3094	300
12	CD103	152	ab254201	EPR22590-27	200
13	FCRL4	153	ab239754	EPR21961	75
14	IgD	154	ab236778	EPR6146	300
15	DNASE-I	155	ab113241	polyclonal	200
16	CD45RB	156	310202	MEM-55	500
17	E-cad	158	3158029D	24E10	3000
18	CD68	159	3159035D	KP1	400
19	CD20	161	3161029D	H1	300
20	CD8	162	3162034D	C8/144B	400
21	LAMP3	163	353039	H5C6	500
22	CD1c	164	ab156708	OTI2F4	500
23	CD74	166	3166018B	LN2	500
24	GzB	167	3167021D	EPR20129-217	300
25	Ki67	168	3168022D	B56	400
26	PDL1	169	MAB1561	130021	150
27	CD3	170	3170019D	POLYCLONAL	400
28	CD27	171	3171024D	EPR8569	300
29	CD40	172	NBP2-34488	CL1673	200
30	CD45RO	173	3173016D	UCHL1	500
31	NOX2	175	MABF81	6F3.1	1000
32	CD83	176	ab275032	EPR23809-19	300
IMC PANEL 2
	Marker	Metal Tag	Cat number	Clone	Dilution
1	Lysozyme	141	860001	POLYCLONAL	200
2	CD11b	142	49420S	D6X1N	1000
3	VIMENTIN	143	3143027D	D21H3	500
4	CD38	145	ab226034	EPR4106	100
5	BTLA	146	ab254287	EPR22224-271	100
6	CD163	147	3147021D	EDHu-1	300
7	IgA	148	3148007B	polyclonal	200
8	IgM	149	66484-1-IG-20UL	2D10B10	100
9	CD11c	150	ab216655	EP1347Y	400
10	CD31	151	3151025D	EPR3094	300
11	CD103	152	ab254201	EPR22590-27	200
12	FCRL4	153	ab239754	EPR21961	75
13	IgD	154	ab236778	EPR6146	300
14	DNASE-I	155	ab113241	polyclonal	200
15	CD45RB	156	310202	MEM-55	250
16	E-cad	158	3158029D	24E10	3000
17	CD68	159	3159035D	KP1	400
18	CD8	162	3162034D	C8/144B	400
19	Digoygenin - DNASE1L3	163	MAB7520	611621	500
20	GzB	167	3167021D	EPR20129-217	300
21	Ki67	168	3168022D	B56	400
22	CD3	170	3170019D	POLYCLONAL	400
23	CD27	171	3171024D	EPR8569	300
24	CD40	172	NBP2-34488	CL1673	200
25	CD45RO	173	3173016D	UCHL1	500
26	FITC - ITGAX	174	3174006B	FIT-22	150
27	NOX2	175	sc-130543	54.1	750
28	CD83	176	ab275032	EPR23809-19	300
IMC PANEL 3
	Marker	Metal Tag	Cat number	Clone	Dilution
1	Lysozyme	141	860001	POLYCLONAL	200
2	CD11b	142	D6X1N	D6X1N	1000
3	VIMENTIN	143	3143027D	D21H3	500
4	CD38	145	ab226034	EPR4106	100
5	BTLA	146	ab254287	EPR22224-271	100
6	CD163	147	3147021D	EDHu-1	300
7	IgA	148	3148007B	polyclonal	200
8	IgM	149	66484-1g	2D10B10	100
9	CD11c	150	ab216655	EP1347Y	400
10	CD31	151	3151025D	EPR3094	300
11	CD103	152	ab254201	EPR22590-27	200
12	FCRL4	153	ab239754	EPR21961	75
13	IgD	154	ab236778	EPR6146	300
14	DNASE-I	155	ab113241	polyclonal	200
15	CD45RB	156	310202	MEM-55	250
16	E-cad	158	3158029D	24E10	3000
17	CD68	159	3159035D	KP1	400
18	CD8	162	3162034D	C8/144B	400
19	Digoygenin - DNASE1L3	163	MAB7520	611621	500
20	Biotin - Bacterial 16S	166	409002	1D4-C5	150
21	GzB	167	3167021D	EPR20129-217	300
22	Ki67	168	3168022D	B56	400
23	CD3	170	3170019D	POLYCLONAL	400
24	CD27	171	3171024D	EPR8569	300
25	CD40	172	NBP2-34488	CL1673	200
26	CD45RO	173	3173016D	UCHL1	500
27	FITC - ITGAX	174	3174006B	FIT-22	150
28	NOX2	175	sc-130543	54.1	750
29	CD83	176	ab275032	EPR23809-19	300
